# Beyond distance-decay: The Mississippi River shapes gut microbiome communities in the *Peromyscus maniculatus* species complex

**DOI:** 10.64898/2026.06.03.729934

**Authors:** Danielle M. Blumstein, Aishwarya Patel, Gabriele Schiro, Taichi A. Suzuki

## Abstract

Biogeographic barriers are fundamental in shaping the distribution of animals and plants, yet the role of discrete landscape features in constraining microbial dispersal remains poorly understood. Identifying the barriers that partition gut microbial communities is essential for modeling the distribution of hosts and their symbionts across physical space and evolutionary time. The deer mouse (*Peromyscus maniculatus* species complex), which inhabits nearly all terrestrial environments in North America, provides an ideal model for testing these biogeographic drivers of the mammalian gut microbiome. Using NSF NEON biorepository samples, we characterized the gut microbiomes of 13 populations across the contiguous United States using full-length 16S rRNA long-read sequencing. While we observed a consistent distance-decay relationship across the continent, our results reveal that the Mississippi River acts as a major biogeographic break, significantly increasing microbial dissimilarity beyond the levels predicted by geographic distance alone. This “river effect” suggests that large fluvial systems impose a discrete barrier to microbial transmission, likely due to restricted host dispersal. Furthermore, we identified specific microbial lineages that exhibit differential sensitivity to this barrier, suggesting a gradient in microbial acquisition patterns ranging from the environment to host-host transmission. Together, these findings demonstrate that the gut microbiome may act as a sensitive bio-indicator of landscape-level ecological connectivity, revealing that large-scale landscape barriers disrupt microbial transmission even among closely related host populations that lack reproductive barriers.
