## Supplementary material for "Beyond distance-decay: The Mississippi River shapes gut microbiome communities in the *Peromyscus maniculatus* species complex": S Table 1

### Sheet: metadata_edit2
Table S1. Sample information.
sampleid	labtracking	idnumber	catalogNumber	eventDate	lifeStage	sex	stateProvince	county	Region	decimalLatitude	decimalLongitude
55	R3309	790240	NEON sampleID: STER.20180523.R3309.F; NEON sampleCode (barcode): D00000017304; NEON sampleUUID: ced50a9b-08ba-4e7d-a8c1-e3d43200a3b4	2018-05-23	adult	F	Colorado	Logan	west	40.4736	-103.02
76	R3839	401764	NEON sampleID: STER.20190809.R3839.F; NEON sampleCode (barcode): D00000018590; NEON sampleUUID: b7e4b165-ab20-4c71-8979-79535753ab30	2019-08-09	adult	M	Colorado	Logan	west	40.4704	-103.014
78	R3604	401280	NEON sampleID: STER.20190408.R3604.F; NEON sampleCode (barcode): D00000017934; NEON sampleUUID: 75191a74-6530-4f29-9cda-5044d6694f5f	2019-04-08	adult	F	Colorado	Logan	west	40.4624	-103.035
79	R3200	401289	NEON sampleID: STER.20190409.R3200.F; NEON sampleCode (barcode): D00000018308; NEON sampleUUID: 895e341b-1823-4f0e-b882-00bb179db069	2019-04-09	adult	F	Colorado	Logan	west	40.4684	-103.013
80	R3970	401219	NEON sampleID: STER.20190612.R3970.F; NEON sampleCode (barcode): D00000017696; NEON sampleUUID: 137543fb-dad6-4928-9019-e0143c07dc28	2019-06-12	adult	M	Colorado	Logan	west	40.4736	-103.02
81	R3928	401241	NEON sampleID: STER.20190611.R3928.F; NEON sampleCode (barcode): D00000017644; NEON sampleUUID: e8df82d9-0a7a-4775-ad07-c5aa5eb8afe5	2019-06-11	adult	M	Colorado	Logan	west	40.4684	-103.013
111	R4633	795546	NEON sampleID: KONA.20200819.R4633.F; NEON sampleCode (barcode): D00000107910; NEON sampleUUID: 9e7c7544-1a1c-4bf6-a5fa-52c67f005631	2020-08-19	adult	F	Kansas	Riley	west	39.1258	-96.6407
74	R5782	262741	NEON sampleID: KONA.20181016.R5782.F; NEON sampleCode (barcode): D00000004951; NEON sampleUUID: a9fb6292-df62-4ec7-9311-c867c4e8d4ed	2018-10-16	adult	M	Kansas	Riley	west	39.2166	-96.5993
91	R4143	411302	NEON sampleID: KONA.20190604.R4143.F; NEON sampleCode (barcode): D00000004864; NEON sampleUUID: c092c573-d1c4-44d7-a455-a20b54b5cd2c	2019-06-04	adult	F	Kansas	Riley	west	39.2166	-96.5993
131	R6357	909686	NEON sampleID: KONA.20211005.R6357.F; NEON sampleCode (barcode): D00000107474; NEON sampleUUID: c725a560-e736-4367-b7b6-7f0db4af93ba	2021-10-05	adult	M	Kansas	Riley	west	39.2166	-96.5993
82	R5010	402973	NEON sampleID: BART.20190807.R5010.F; NEON sampleCode (barcode): D00000035101; NEON sampleUUID: 23215e0d-91c8-4a8d-82c2-4f1839a32ab3	2019-08-07	subadult	F	New Hampshire	Carroll	east	44.0573	-71.3086
66	R4347	268827	NEON sampleID: BART.20180614.R4347.F; NEON sampleCode (barcode): D00000007297; NEON sampleUUID: 51deffc1-e10c-4a37-8818-c58c085f01d9	2018-06-14	adult	F	New Hampshire	Carroll	east	44.0475	-71.3155
112	R4155	808443	NEON sampleID: BART.20200927.R4155.F; NEON sampleCode (barcode): D00000053321; NEON sampleUUID: 3755ce5f-6d4b-4d14-9010-d993f81e9d3e	2020-09-27	adult	M	New Hampshire	Carroll	east	44.0573	-71.3086
60	R2659	309232	NEON sampleID: GRSM.20181011.R2659.F; NEON sampleCode (barcode): D00000045345; NEON sampleUUID: 556f0018-d755-4c8d-859d-d4348495e6a8	2018-10-11	subadult	M	Tennessee	Sevier	east	35.7023	-83.3602
133	R1815	753953	NEON sampleID: GRSM.20160929.R1815.E; NEON sampleUUID: 739458a1-1a0d-4698-9739-a2b1360a0773	2016-09-28	adult	F	Tennessee	Sevier	east	35.7023	-83.3602
134	R2043	752560	NEON sampleID: GRSM.20171024.R2043.E; NEON sampleUUID: 4534e638-bfea-455c-9ece-ff19972831d9	2017-10-24	adult	F	Tennessee	Sevier	east	35.7023	-83.3602
136	R2047	752562	NEON sampleID: GRSM.20171024.R2047.E; NEON sampleUUID: 3151037c-4b88-42d1-9da1-b06121e72468	2017-10-24	subadult	M	Tennessee	Sevier	east	35.7023	-83.3602
94	R2755	463250	NEON sampleID: MLBS.20190613.R2755.F; NEON sampleCode (barcode): D00000045871; NEON sampleUUID: bdfbc9f4-2ff7-4513-8271-5025c4ebcace	2019-06-13	adult	M	Virginia	Giles	east	37.4275	-80.5006
95	R3221	463254	NEON sampleID: MLBS.20190613.R3221.F; NEON sampleCode (barcode): D00000045834; NEON sampleUUID: 151dced1-100d-4a21-9c02-c85baf0b8e28	2019-06-13	juvenile	M	Virginia	Giles	east	37.4275	-80.5006
99	R2302	786738	NEON sampleID: MLBS.20180717.R2302.F; NEON sampleUUID: b4795690-a2c3-4cd2-bb50-57267a284fec	2018-07-17	subadult	M	Virginia	Giles	east	37.428	-80.5119
124	R3568	891000	NEON sampleID: MLBS.20210422.R3568.F; NEON sampleCode (barcode): D00000046676; NEON sampleUUID: 59585ba3-f802-467a-8768-4b0d60cc2ec4	2021-04-22	adult	F	Virginia	Giles	east	37.3726	-80.5229
68	R4494	257123	NEON sampleID: STEI.20180801.R4494.F; NEON sampleCode (barcode): D00000012488; NEON sampleUUID: 8199c18e-8e42-4e3e-87fe-9a509d91509c	2018-08-01	adult	F	Wisconsin	Price	east	45.811	-90.092
69	R4721	257115	NEON sampleID: STEI.20180801.R4721.F; NEON sampleCode (barcode): D00000011873; NEON sampleUUID: 973aae3d-a188-41bb-aa97-23896f2c5008	2018-08-01	adult	F	Wisconsin	Price	east	45.811	-90.092
77	R5463	402455	NEON sampleID: STEI.20190823.R5463.F; NEON sampleCode (barcode): D00000044456; NEON sampleUUID: c91c5185-101e-4048-b7c1-1060ba524fe4	2019-08-23	adult	M	Wisconsin	Price	east	45.7846	-90.0481
115	R5945	851706	NEON sampleID: STEI.20200617.R5945.F; NEON sampleCode (barcode): D00000062899; NEON sampleUUID: 69f7c93d-3980-4e74-8413-823ed93190c8	2020-06-17	adult	M	Wisconsin	Price	east	45.7846	-90.0481
116	R6207	851663	NEON sampleID: STEI.20200616.R6207.F; NEON sampleCode (barcode): D00000063065; NEON sampleUUID: 0fee73cc-3d61-46bd-8a2c-fa5b4375b899	2020-06-16	adult	M	Wisconsin	Price	east	45.827	-90.0844
56	R2981	304504	NEON sampleID: RMNP.20180712.R2981.F; NEON sampleCode (barcode): D00000017036; NEON sampleUUID: a01e97d8-e973-4698-91cd-1c3d29f2aaaf	2018-07-12	adult	M	Colorado	Boulder	west	40.2017	-105.482
59	R3111	790191	NEON sampleID: RMNP.20180808.R3111.F; NEON sampleCode (barcode): D00000016926; NEON sampleUUID: 54a70e43-0e72-4c90-a3a6-bfe420dc8dbd	2018-08-08	adult	M	Colorado	Boulder	west	40.1977	-105.485
122	R4163	888176	NEON sampleID: RMNP.20210707.R4163.F; NEON sampleCode (barcode): D00000125754; NEON sampleUUID: a8881899-be18-44a1-9560-aa4173ebff11	2021-07-07	adult	F	Colorado	Boulder	west	40.2017	-105.482
123	R5937	888160	NEON sampleID: RMNP.20211005.R5937.F; NEON sampleCode (barcode): D00000125718; NEON sampleUUID: d7c09c36-45de-4aeb-ad25-731c1a7ba6ee	2021-10-05	adult	F	Colorado	Boulder	west	40.1624	-105.533
107	R0698	783149	NEON sampleID: ABBY.20180702.R0698.F; NEON sampleUUID: 55971c99-00ed-4b50-944d-ff915237dcc9	2018-07-02	adult	M	Washington	Clark	west	45.7688	-122.363
62	R0107	292394	NEON sampleID: YELL.20180706.R0107.F; NEON sampleCode (barcode): D00000002594; NEON sampleUUID: 19a85ca4-049e-4e3d-8b6a-df9cbf4b6cfd	2018-07-06	adult	F	Wyoming	Park	west	44.9382	-110.631
63	R0103	292384	NEON sampleID: YELL.20180610.R0103.F; NEON sampleCode (barcode): D00000002646; NEON sampleUUID: 8154a685-68cc-4782-9850-a61381265965	2018-06-10	adult	F	Wyoming	Park	west	44.9382	-110.631
98	R0167	786256	NEON sampleID: YELL.20180808.R0167.F; NEON sampleUUID: add7634b-cfdb-4fe2-88d9-ae7d5e95aafc	2018-08-08	adult	M	Wyoming	Park	west	44.9438	-110.647
103	R1636	783008	NEON sampleID: SJER.20180313.R1636.F; NEON sampleUUID: 2abad7f5-c797-46c0-b242-3ceeab236183	2018-03-13	adult	M	California	Madera	west	37.0926	-119.745
104	R1848	783026	NEON sampleID: SJER.20180313.R1848.F; NEON sampleUUID: b71b90a5-07b5-4031-9bd8-200b3e9af837	2018-03-13	adult	M	California	Madera	west	37.0816	-119.715
105	R1324	783067	NEON sampleID: SJER.20180315.R1324.F; NEON sampleUUID: 90f9121e-f5e9-4237-8fc1-ddc1353561b5	2018-03-15	adult	F	California	Madera	west	37.1017	-119.749
106	R1432	783068	NEON sampleID: SJER.20180315.R1432.F; NEON sampleUUID: dcf37186-27da-4b06-81ee-347e563d4bc6	2018-03-15	adult	M	California	Madera	west	37.1017	-119.749
57	NR3669	1020448	NEON sampleID: NIWO.20180814.NR3669.F; NEON sampleCode (barcode): D00000017398; NEON sampleUUID: 1bbe5a3c-c00b-4e34-b5d9-3a1f255b84d0	2018-08-14	adult	M	Colorado	Boulder	west	40.0543	-105.573
90	R4106	411125	NEON sampleID: KONZ.20190531.R4106.F; NEON sampleCode (barcode): D00000005181; NEON sampleUUID: f8543a2c-af73-41a9-902d-1657ba2dcb1b	2019-05-31	adult	M	Kansas	Riley	west	39.0701	-96.5888
71	R4004	317357	NEON sampleID: NOGP.20180524.R4004.F; NEON sampleCode (barcode): D00000010981; NEON sampleUUID: cf272d1a-cc80-40c6-9184-d640de624584	2018-05-24	adult	M	North Dakota	Morton	west	46.8005	-100.914
72	R3772	317352	NEON sampleID: NOGP.20180525.R3772.F; NEON sampleCode (barcode): D00000011233; NEON sampleUUID: d68d642f-5a6b-4985-b94e-c38945ec7ebf	2018-05-25	adult	F	North Dakota	Morton	west	46.7881	-100.914
73	R4212	317297	NEON sampleID: NOGP.20180917.R4212.F; NEON sampleCode (barcode): D00000010786; NEON sampleUUID: 09cec804-f750-4dcc-8a4b-ee8a1eaf26c3	2018-09-17	adult	M	North Dakota	Morton	west	46.7997	-100.911
75	R3927	317319	NEON sampleID: NOGP.20180719.R3927.F; NEON sampleCode (barcode): D00000010839; NEON sampleUUID: aa5570fa-7f65-480c-887d-6a280cd55405	2018-07-19	adult	F	North Dakota	Morton	west	46.7881	-100.914
117	R6025	864794	NEON sampleID: NOGP.20200630.R6025.F; NEON sampleCode (barcode): D00000120193; NEON sampleUUID: 4181b911-d73d-4a0e-a314-de5a43aef26f	2020-06-30	adult	F	North Dakota	Morton	west	46.7997	-100.911
119	R6045	864797	NEON sampleID: NOGP.20200630.R6045.F; NEON sampleCode (barcode): D00000120204; NEON sampleUUID: f47cfebc-e0fe-45de-89e5-d770850bdd43	2020-06-30	adult	M	North Dakota	Morton	west	46.8005	-100.914
96	R3404	482230	NEON sampleID: OAES.20190702.R3404.F; NEON sampleCode (barcode): D00000020241; NEON sampleUUID: b8bfb8fe-428a-4185-89ff-a6d76f9625a6	2019-07-02	adult	M	Oklahoma	Washita	west	35.4139	-99.0588
128	R3790	902527	NEON sampleID: OAES.20210713.R3790.F; NEON sampleCode (barcode): D00000020089; NEON sampleUUID: 50da3d56-352a-44f7-9866-54db5460e125	2021-07-13	adult	F	Oklahoma	Washita	west	35.4139	-99.0588
129	R3735	902530	NEON sampleID: OAES.20210831.R3735.F; NEON sampleCode (barcode): D00000020085; NEON sampleUUID: 8d35c855-afd2-4d82-bae9-b77064d0c91e	2021-08-31	adult	F	Oklahoma	Washita	west	35.4139	-99.0588
130	R3683	902581	NEON sampleID: OAES.20210928.R3683.F; NEON sampleCode (barcode): D00000021043; NEON sampleUUID: 8039e80d-2677-4f54-8e4c-70749d14dda7	2021-09-28	adult	F	Oklahoma	Washita	west	35.4139	-99.0588
93	R1447	408120	NEON sampleID: ABBY.20190725.R1447.F; NEON sampleCode (barcode): D00000010471; NEON sampleUUID: 0a44811d-48b8-4a5c-9b55-5fb1238fcdcb	2019-07-25	adult	M	Washington	Clark	west	45.7404	-122.31
108	R0649	783136	NEON sampleID: ABBY.20180706.R0649.F; NEON sampleUUID: cf6ff1e2-fa3d-43d1-a6e7-9ad2a3633bec	2018-07-06	adult	F	Washington	Clark	west	45.7404	-122.31
83	R5057	403015	NEON sampleID: BART.20190904.R5057.F; NEON sampleCode (barcode): D00000035919; NEON sampleUUID: 16a6ba02-9d82-41e8-bf12-ff058693de16	2019-09-04	adult	M	New Hampshire	Carroll	east	44.0469	-71.3051
65	R4357	268837	NEON sampleID: BART.20180612.R4357.F; NEON sampleCode (barcode): D00000007082; NEON sampleUUID: 78e2faca-546d-45ba-84df-9e45177fbee0	2018-06-12	adult	F	New Hampshire	Carroll	east	44.0429	-71.2751
92	R1320	408056	NEON sampleID: ABBY.20190629.R1320.F; NEON sampleCode (barcode): D00000027682; NEON sampleUUID: 81df7dc2-debb-4bae-beb9-6af054b32e79	2019-06-29	adult	M	Washington	Clark	west	45.7464	-122.381
97	L3484	482260	NEON sampleID: OAES.20190829.L3484.F; NEON sampleCode (barcode): D00000020681; NEON sampleUUID: 549e7701-fb0c-4c0c-bb8b-c80e21be9661	2019-08-29	adult	M	Oklahoma	Washita	west	35.4194	-99.0558
127	R3973	902544	NEON sampleID: OAES.20210714.R3973.F; NEON sampleCode (barcode): D00000020310; NEON sampleUUID: 27498299-e82e-4989-b8eb-34070555ad06	2021-07-14	adult	M	Oklahoma	Washita	west	35.4168	-99.0508
84	R3929	472240	NEON sampleID: ONAQ.20190927.R3929.F; NEON sampleCode (barcode): D00000065367; NEON sampleUUID: 18ad7549-de8b-4039-a071-54ec7c7cc5b8	2019-09-27	adult	M	Utah	Tooele	west	40.2062	-112.428
85	R3960	404663	NEON sampleID: ONAQ.20190802.R3960.F; NEON sampleCode (barcode): D00000065218; NEON sampleUUID: 5c217cf3-6c31-436a-801a-9f941feb1135	2019-08-02	adult	M	Utah	Tooele	west	40.1865	-112.474
87	R3995	404687	NEON sampleID: ONAQ.20190802.R3995.F; NEON sampleCode (barcode): D00000065181; NEON sampleUUID: 983e022b-8767-48e2-ab74-086153c1568a	2019-08-02	adult	M	Utah	Tooele	west	40.1743	-112.481
120	R4142	872453	NEON sampleID: ONAQ.20210907.R4142.F; NEON sampleCode (barcode): D00000066181; NEON sampleUUID: 8e0100ce-0325-4496-8677-214b27a694c4	2021-09-07	adult	M	Utah	Tooele	west	40.1743	-112.481
121	R4168	927786	NEON sampleID: ONAQ.20211005.R4168.F; NEON sampleCode (barcode): D00000065859; NEON sampleUUID: 865748c1-0b45-4659-9c78-d7e5ad35e308	2021-10-05	adult	F	Utah	Tooele	west	40.1743	-112.481
137	R2113	749260	NEON sampleID: ONAQ.20170501.R2113.E; NEON sampleUUID: 7ce57b04-d4c6-4802-b361-36f1b95103bd	2017-05-01	subadult	F	Utah	Tooele	west	40.1865	-112.474
61	R1194	298670	NEON sampleID: ABBY.20180607.R1194.F; NEON sampleCode (barcode): D00000007538; NEON sampleUUID: 6ddf1546-b13e-42e1-abcf-cc2ee67fae94	2018-06-07	adult	F	Washington	Clark	west	45.7685	-122.3
109	R1094	783240	NEON sampleID: ABBY.20180804.R1094.F; NEON sampleUUID: 3a3c045b-0966-4ab5-88a1-c31c4c1c6a50	2018-08-04	adult	F	Washington	Clark	west	45.7685	-122.3
64	R0001	292372	NEON sampleID: YELL.20180610.R0001.F; NEON sampleCode (barcode): D00000002688; NEON sampleUUID: 5129e004-8d88-43c1-96f3-c6868d90006f	2018-06-10	adult	M	Wyoming	Park	west	44.9565	-110.51
88	R0221	404856	NEON sampleID: YELL.20190710.R0221.F; NEON sampleCode (barcode): D00000022652; NEON sampleUUID: 7a8ce20b-6d55-4290-819f-69f98c0aae17	2019-07-10	adult	F	Wyoming	Park	west	44.9182	-110.409
89	R0978	404873	NEON sampleID: YELL.20190711.R0978.F; NEON sampleCode (barcode): D00000022581; NEON sampleUUID: 2fa54401-2ff7-4ea3-afd9-cd8f03d3fdb8	2019-07-11	adult	M	Wyoming	Park	west	44.958	-110.589
